# Estimating the number of breeders from helminth larvae with genomic data

**DOI:** 10.1101/2023.08.25.554821

**Authors:** Tristan. P. W. Dennis, William Sands, Millicent Opoku, Alex Debrah, Linda Batsa, Kenneth Pfarr, Ute Klarmann-Schulz, Achim Hoerauf, Sabine Specht, Ivan Scandale, Lisa C. Ranford-Cartwright, Poppy H. L. Lamberton

## Abstract

Effective control of helminth infections requires the application of mathematical models to inform control efforts and policy, the development of product profiles for new drugs, and the monitoring of existing drugs for resistance. Key to the success of these approaches is accurately estimating the number of worms within a host, as well as distinguishing, in drug efficacy trials and monitoring, between adults surviving treatment and adults who have reinfected a host following drug treatment. In practice, observing adult worms is often extremely challenging in a patient, as many adult helminths are embedded deep in host tissues. Genetic approaches to infer kinship between larvae or eggs offer a solution to establish adult worm burdens, and to distinguish between treatment failure or treatment success followed by reinfection. Here, we use low-coverage whole-genome, and mitochondrial sequencing, of *Onchocerca volvulus* larvae to estimate the number of adults contributing to pools of offspring of known and unknown parentage. lcWGS reconstructs full-sibling relationships, resolving the number of unique adult worms contributing to a pool of offspring. Mitochondrial genotyping reconstructs maternal sib-ship, thus estimating the minimum number of adult females within a patient. Further development will improve these techniques for evaluating adult worm burden and trial outcome.
