## Supplementary Table 1 for "Estimating the number of breeders from helminth larvae with genomic data"

parent	patient	sample_id	mitochondrial_coverage	nuclear_cov
61G	711-014	61G_MF_10	121.5312136	9.204062765
61G	711-014	61G_MF_13	135.2171857	5.015055365
61G	711-014	61G_MF_5	100.2328289	0.931174563
61G	711-014	61G_MF_8	151.8498981	3.91830907
61G	711-014	61G-1	20147.57894	4.918343154
61G	711-014	61G-10	14478.87987	2.613040385
61G	711-014	61G-2	27109.95162	6.063046136
61G	711-014	61G-3	19250.24738	5.775918446
61G	711-014	61G-4	39267.23116	2.153151455
61G	711-014	61G-5	36491.047	3.623565826
61G	711-014	61G-6	18722.18604	8.206611579
61G	711-014	61G-7	8786.525029	12.35873946
61G	711-014	61G-8	25428.76528	6.678814274
61G	711-014	61G-9	27416.64726	3.298999433
63C	711-014	63C_MF_10	36.69237485	1.78675277
63C	711-014	63C_MF_10_2	18.27524738	0.893948883
63C	711-014	63C_MF_11	14.59182189	1.720050103
63C	711-014	63C_MF_12	226.9644936	6.775553113
63C	711-014	63C_MF_16	334.6132858	7.935646971
63C	711-014	63C_MF_18	217.6113213	5.899817653
63C	711-014	63C_MF_9	18.54263679	1.727053217
63C	711-014	63C-1	4895.026921	3.026650179
63C	711-014	63C-10	5480.227736	3.863828568
63C	711-014	63C-2	5186.808789	5.762391518
63C	711-014	63C-3	20425.17826	6.562051321
63C	711-014	63C-4	12326.97359	5.584091693
63C	711-014	63C-5	20708.56737	9.582151059
63C	711-014	63C-6	16473.59939	5.319677527
63C	711-014	63C-7	31863.5732	3.433949181
63C	711-014	63C-8	1890.175713	4.549361572
63C	711-014	63C-9	5100.403813	4.869374609
III	010-243-2-1_2_3	III_MF_10	119.56672	5.508415454
III	010-243-2-1_2_3	III_MF_5	140.1229627	6.255032656
III	010-243-2-1_2_3	III_MF_7	174.8344732	5.862645228
III	010-243-2-1_2_3	III_MF_8	204.8857683	6.279583498
III	010-243-2-1_2_3	III_MF_9	251.6516298	5.369524789
III	010-243-2-1_2_3	iii-2	7733.943903	9.244696805
III	010-243-2-1_2_3	iii-3	5098.652139	4.789278152
III	010-243-2-1_2_3	iii-6	12150.6712	3.730769395
III	010-243-2-1_2_3	iii-7	17449.5107	1.209914493
