## Supplementary Table 2 for "Estimating the number of breeders from helminth larvae with genomic data"

sample_id	note	loc	cov_over_om1a	om1a_cov_stdev	cov_over_mito	mito_cov_stdev	mitoid
A1	Left side skin snip mf from 967-009	Left	1.171338605	10.25860524	253.6971042	46.99251002	A1_mito
A10	Left side skin snip mf from 967-009	Left	2.13923221	8.05008867	221.1724389	43.25477827	A10_mito
A11	Left side skin snip mf from 967-009	Left	0.266496107	1.371779114	49.64821013	13.21112133	A11_mito
A2	Left side skin snip mf from 967-009	Left	4.240429255	14.21234159	220.0800349	47.32207445	A2_mito
A3	Left side skin snip mf from 967-009	Left	0.146135914	1.240341976	29.38329453	9.005007357	A3_mito
A4	Left side skin snip mf from 967-009	Left	1.487295694	5.135142886	210.4703871	42.35346562	A4_mito
A5	Left side skin snip mf from 967-009	Left	12.30345409	36.55290672	272.6880821	69.32334402	A5_mito
A6	Left side skin snip mf from 967-009	Left	0.818541407	3.116194411	161.032596	34.1822604	A6_mito
A7	Left side skin snip mf from 967-009	Left	1.513833681	5.39226151	179.7278813	36.58188812	A7_mito
A8	Left side skin snip mf from 967-009	Left	1.39420309	8.718522677	351.7703725	65.56345248	A8_mito
A9	Left side skin snip mf from 967-009	Left	1.998291205	7.017045742	58.90221187	17.27491242	A9_mito
B1	Left side skin snip mf from 967-009	Left	8.580887835	27.67764667	244.4009022	52.66671579	B1_mito
B10	Left side skin snip mf from 967-009	Left	5.888455388	15.54857391	160.0120052	33.8243094	B10_mito
B11	Left side skin snip mf from 967-009	Left	7.052550163	19.83273917	327.7553114	63.30521786	B11_mito
B12	Left side skin snip mf from 967-009	Left	11.4798392	35.60784155	173.8322905	45.66974221	B12_mito
B2	Left side skin snip mf from 967-009	Left	0.520003522	3.570056782	131.4375	31.2295149	B2_mito
B3	Left side skin snip mf from 967-009	Left	4.267847734	21.54288093	736.4916327	118.9549547	B3_mito
B4	Left side skin snip mf from 967-009	Left	4.882403064	19.78299764	383.5611903	88.53187299	B4_mito
B5	Left side skin snip mf from 967-009	Left	0.802720936	8.399103312	416.8428405	78.41928963	B5_mito
B6	Left side skin snip mf from 967-009	Left	6.306845407	19.37367552	697.5274302	120.2917834	B6_mito
B7	Left side skin snip mf from 967-009	Left	0.175867818	1.454497322	114.1136496	28.32814579	B7_mito
B8	Left side skin snip mf from 967-009	Left	11.58214964	34.0532026	219.7919092	47.01453926	B8_mito
B9	Left side skin snip mf from 967-009	Left	3.800758999	11.49210573	296.62711	56.96037671	B9_mito
C10	Right side skin snip mf from 967-009	Right	6.56018844	22.86490118	282.5507858	55.9199757	C10_mito
C11	Right side skin snip mf from 967-009	Right	3.596982394	9.344820576	139.6354773	33.67822279	C11_mito
C12	Right side skin snip mf from 967-009	Right	1.93838573	7.302060584	87.93720896	20.73269272	C12_mito
C2	Right side skin snip mf from 967-009	Right	1.672276259	7.149085921	235.5432189	46.75463207	C2_mito
C4	Right side skin snip mf from 967-009	Right	7.023119331	25.81034053	470.6269645	83.75779461	C4_mito
C5	Right side skin snip mf from 967-009	Right	4.588446228	15.0541223	254.8902794	50.1830423	C5_mito
C6	Right side skin snip mf from 967-009	Right	4.251167718	13.34378565	248.0405268	52.19676004	C6_mito
C7	Right side skin snip mf from 967-009	Right	6.851120711	21.30145123	159.7057625	37.75354039	C7_mito
C8	Right side skin snip mf from 967-009	Right	4.111834678	14.52038017	159.0684662	45.14629775	C8_mito
C9	Right side skin snip mf from 967-009	Right	6.897595118	24.02828215	310.3506985	52.25954912	C9_mito
D1	Right side skin snip mf from 967-009	Right	1.888725572	7.636923027	65.40694121	20.63569603	D1_mito
D2	Right side skin snip mf from 967-009	Right	4.750303202	13.29940471	135.3087893	32.78303741	D2_mito
D3	Right side skin snip mf from 967-009	Right	7.102126177	24.00180865	392.8191938	69.08434234	D3_mito
D5	Right side skin snip mf from 967-009	Right	4.848055673	16.90629341	210.9554715	39.8183976	D5_mito
D6	Right side skin snip mf from 967-009	Right	6.605477376	19.99541681	190.2224243	37.20399337	D6_mito
D7	Right side skin snip mf from 967-009	Right	6.755618113	22.43430617	138.5721769	36.36069743	D7_mito
